# Dynamic evolution of EZHIP, an inhibitor of the Polycomb Repressive Complex 2 in mammals

**DOI:** 10.64898/2025.12.12.693809

**Authors:** Pravrutha Raman, Hana Khan, Janet M. Young, Rebecca Ferreira Alves, Maria Toro Moreno, Alice L. Li, Alice H. Berger, Toshio Tsukiyama, Harmit S. Malik

## Abstract

The Polycomb Repressive Complex 2 (PRC2) is an ancient, conserved chromatin-interacting complex that controls gene expression, facilitating differentiation and cellular identity during development. Its regulation is critical in most eukaryotes. EZHIP was recently characterized as a PRC2 inhibitor and ‘oncohistone mimic’ in mammals. Although *EZHIP* expression is typically restricted to the germline, its aberrant expression in pediatric brain tumors inhibits PRC2-mediated H3K27 methylation, driving disease progression. To gain a deeper understanding of its normal functions, we systematically examined *EZHIP* evolution across mammals using comparative genomics, synteny analyses, and motif discovery. Extending previous work, we find that *EZHIP* originated on the X chromosome and was retained there in most placental mammals, except in Afrotheria. In addition to the highly conserved H3K27M-like histone mimic motif, our motif analyses reveal six previously unidentified EZHIP motifs, including a putative nuclear localization signal, a serine-enriched region, and tandem repeats that are largely well-conserved in placental mammals. We hypothesize that these motifs are also critical to EZHIP’s functions, including in PRC2 interaction and inhibition. We show that *EZHIP* has evolved under strong diversifying selection in primates and underwent dynamic expansions and losses across species. Some paralogs, such as *EZHIP2* in primates, also evolved under positive selection. Based on its evolutionary attributes and germ-cell expression, we propose that *EZHIP* arose and evolved rapidly due to inter-parental conflict over fetal development *in utero* in placental mammals. Our work provides a foundation for further investigations into EZHIP’s multifaceted roles in mammalian reproduction and disease.

**Significance:** Histone modifications regulate genes to orchestrate cell differentiation and development. Their precise regulation is essential for normal development and growth. The Polycomb Repressive Complex 2 (PRC2) deposits the repressive H3K27 methylation mark, whereas EZHIP antagonizes PRC2 to de-repress gene silencing mediated by H3K27 methylation. While aberrant EZHIP activity in cancers is well documented, its normal germline functions, evolutionary origins, and divergence remain unclear. We show that EZHIP is a placental, X-linked innovation that diversified through positive selection and recurrent gene duplications, yielding germline-specific paralogs. We discover conserved motifs that may have critical roles in PRC2 control. Our findings suggest that parental control over *in utero* reproduction could have driven the origin and innovation of EZHIPs in placental mammals.
