## Supplementary material for "Dynamic evolution of EZHIP, an inhibitor of the Polycomb Repressive Complex 2 in mammals": Supplemental_Tables_d6.xlsx

### Sheet: Table S1 - EZHIP Coordinates
Supplemental Table S1: Genomic coordinates of all EZHIP genes in this study.
Species common name	Species binomial name	Source of sequence (UCSC Genome Browser assembly ID or NCBI Assembly)	Chromosome, contig, or Genbank accession	Strand	Start	End	EZHIP Type
Human	Homo sapiens	hs1	chrX	++	50678302	50679813	EZHIP (Ancestral)
			chr5	+-	12731199	12731462	EZHIP2 (Duplicate 1)
Chimpanzee	Pan troglodytes	panTro6	chrX	++	51010821	51012329	EZHIP (Ancestral)
			chr5	+-	12724668	12724727	Pseudogene
Bonobo	Pan paniscus	panPan3	chrX	++	43584115	43585623	EZHIP (Ancestral)
			chr5	+-	13116099	13116185	Pseudogene
Gorilla	Gorilla gorilla gorilla	gorGor6	chrX	++	49287156	49288583	EZHIP (Ancestral)
			chr17	++	77959970	77960920	EZHIP2 (Duplicate 1)
Orangutan	Pongo pygmaeus abelii	ponAbe3	chrX	++	48070277	48071758	EZHIP (Ancestral)
			chr5	+-	13021377	13022327	EZHIP2 (Duplicate 1)
Gibbon	Nomascus leucogenys	nomLeu3	chrX	+-	40555539	40556861	EZHIP (Incomplete)
			chr6	+-	11944367	11945317	EZHIP2 (Duplicate 1)
Green monkey	Chlorocebus sabaeus	chlSab2	chrX	++	48154997	48156520	EZHIP (Ancestral)
			chr4	+-	12361266	12362216	EZHIP2 (Duplicate 1)
Crab-eating macaque	Macaca fascicularis	macFas5	chrX	++	49741058	49742521	EZHIP (Ancestral)
			chr6	+-	13049877	13050827	EZHIP2 (Duplicate 1)
Rhesus monkey	Macaca mulatta	rheMac10	chrX	++	51184556	51186019	EZHIP (Ancestral)
			chr6	+-	12896874	12897824	EZHIP2 (Duplicate 1)
Baboon hamadryas	Papio hamadryas	papHam1	scaffold10441	+-	42113	43576	EZHIP (Ancestral)
			scaffold13686	+-	15033	15983	EZHIP2 (Duplicate 1)
Baboon anubis	Papio anubis	papAnu4	chrX	++	48369926	48371389	EZHIP (Ancestral)
			chr6	+-	12765233	12766183	EZHIP2 (Duplicate 1)
Proboscis monkey	Nasalis larvatus	taxid:43780	PVIX01007641.1 (scaffold15273)	+-	31606	33111	EZHIP (Ancestral)
			JBLOOW010000001.1 (chr1)	+-	114183208	114184713	Duplicate 2
		nasLar1	chr6	+-	12448958	12449833	EZHIP2 (Duplicate 1)
Golden snub-nosed monkey	Rhinopithecus roxellana	rhiRox1	KN294602v1	+-	195444	196991	EZHIP (Ancestral)
		taxid:61622	VMRL01000016.1 (chr3)	+-	94593290	94594240	EZHIP2 (Duplicate 1)
			VMRL01000020.1 (chr7)	++	23604104	23605681	Duplicate 2
Marmoset	Callithrix jacchus	calJac3	chrX	+	49696156	49698135	EZHIP (Ancestral)
			chr9	+-	64623241	64624745	Pseudogene
Squirrel monkey	Saimiri boliviensis	saiBol1	JH378220	++	6765419	6765907	EZHIP (Incomplete)
			JH378130	+-	6512310	6512819	Pseudogene
			JH378155	++	3699260	3699397	Pseudogene
Tarsier	Tarsius syrichta	tarSyr2	KE934811v1	+-	70899	72917	EZHIP (Incomplete)
		taxid:9475	ABRT02363294.1	+-	56172	56927	Pseudogene
Mouse lemur	Microcebus murinus	micMur2	KQ055258v1	+-	3049076	3050347	EZHIP (Ancestral)
			KQ054445v1	++	1373950	1374162	Pseudogene
Bushbaby	Otolemur garnettii	otoGar3	GL873806	+-	139806	140321	EZHIP (Incomplete)
			GL873786	++	771529	772058	Pseudogene
Chinese tree shrew	Tupaia chinensis	taxid:246437	JAWMBH010000003.1	+-	38018387	38020693	EZHIP (Ancestral)
Philippine flying lemur	Cynocephalus volans	taxid:110931	JAPWCP010000002.1 (chrX)	++	68639986	68641236	EZHIP (Copy 1)
				+-	68694564	68695814	EZHIP (Copy 2)
				++	69103735	69104985	EZHIP (Copy 3)
				++	68946820	68948067	EZHIP (Copy 4)
Mouse	Mus musculus	mm39	chrX	+-	5993607	5995376	EZHIP (Ancestral)
				++	75009568	75010527	EZHIP (Copy 1)
				+-	148175991	148177157	EZHIP (Copy 2)
				+-	148511342	148512523	EZHIP (Copy 3)
				+-	148680760	148681827	EZHIP (Copy 4)
				+-	146723166	146724407	EZHIP (Copy 5)
				+-	147804493	147805620	EZHIP (Copy 6)
				+-	147396547	147397830	EZHIP (Copy 7)
				+-	147017727	147018905	EZHIP (Copy 8)
				+-	146626523	146627644	EZHIP (Copy 9)
				+-	147584017	147585201	EZHIP (Copy 10)
				+-	148879005	148880246	EZHIP (Copy 11)
				+-	148289328	148290611	Pseudogene
				+-	146904068	146905351	Pseudogene
				+-	148006849	148008132	Pseudogene
				+-	147223431	147224714	Pseudogene
African grass rat	Arvicanthis niloticus	taxid:61156	chrX	++	58485236	58486846	EZHIP (Copy 1)
				+-	118220612	118222330	EZHIP (Copy 2)
				++	13060365	13061963	EZHIP (Copy 3)
				+-	5696859	5698670	EZHIP (Copy 4)
				++	34659565	34660320	Pseudogene
			chr1	+-	35383973	35384500	Pseudogene
Rat	Rattus norvegicus	rn7	chrX	+-	16368884	16371505	EZHIP (Ancestral)
			chr9	+-	91032971	91033381	Pseudogene
Guinea pig	Cavia porcellus	cavPor3	scaffold_158	+-	565185	567275	EZHIP (Ancestral)
Damara mole rat	Fukomys damarensis	taxid:885580	XM_010644826.1	++	89	1600	EZHIP (Ancestral)
Naked mole rat	Heterocephalus glaber	taxid:10181	XM_021250031.1	++	273	2006	EZHIP (Ancestral)
Eastern gray squirrel	Sciurus carolinensis	taxid:30640	JAATJV010172300.1 (scaffold1336)	+-	252781	254526	EZHIP (Ancestral)
			CACRXG010006256.1 (contig: 000340Fp01_00007_arrow_arrow)	+-	9141	10487	Pseudogene
Arctic ground squirrel	Urocitellus parryii	taxid:9999	JBISEK010000012.1 (chrX)	+-	89438390	89440099	EZHIP (Ancestral)
Woodchuck or Groundhog	Marmota monax	taxid:9995	WJEC01000441.1	++	76262	77968	EZHIP (Ancestral)
Rabbit	Oryctolagus cuniculus	oryCun2	chrUn0050	++	852752	853330	EZHIP (Ancestral)
Sheep	Ovis aries	oviAri4	chrX	+-	50840656	50841324	EZHIP (Incomplete)
Goat	Capra hircus	taxid:9925	LWLT01000021.1 (chrX)	+-	15163072	15166047	EZHIP (Ancestral)
Cow	Bos taurus	bosTau9	chrX	++	88957929	88960391	EZHIP (Ancestral)
Svalbard reindeer	Rangifer tarandus	GCA_004026565.1	PVIN010010115.1	+-	55001	57877	EZHIP (Ancestral)
Dolphin	Lipotes vexillifer	taxid:118797	AUPI01098954.1 (scaffold1097_25)	+-	41511	43295	EZHIP (Ancestral)
Pig	Sus scrofa	susScr11	chrX	++	44860729	44862948	EZHIP (Ancestral)
				+-	45072036	45074315	Duplicate 1
White rhinoceros	Ceratotherium simum	cerSim1	JH767773	++	25228	26142	EZHIP (Ancestral)
			JH767923	++	3	917	Incomplete Duplicate
			AKZM01054698	+-	2	703	Incomplete Duplicate
South central black rhinoceros	Diceros bicornis minor	taxid:77932	JAJIAY010000001.1 (chrX)	+-	43879352	43881172	EZHIP (Copy 1)
				++	43968479	43970299	EZHIP (Copy 2)
Horse	Equus caballus	equCab3	chrX	++	42663051	42665156	EZHIP (Ancestral)
			chrUn_NW_019645344v1	++	18440	20062	Duplicate 1
			chrUn_NW_019645344v1	++	24580	26481	Pseudogene
Plains zebra	Equus quagga	taxid:89252	JAKJSB010000884.1 (scaffold_167)	+-	31010	32662	EZHIP (Ancestral)
			JAKJSB010000002.1 (chr10)	+-	81452967	81454640	Duplicate 1
Cat	Felis catus	felCat9	chrX	++	44900500	44902170	EZHIP (Ancestral)
Panda	Ailuropoda melanoleuca	ailMel1	GL195016.1	+-	44374	45696	EZHIP (Ancestral)
American black bear	Ursus americanus	taxid:9643	JANIGQ020000001.1	++	79785979	79787988	EZHIP (Ancestral)
				++	79948344	79950392	Duplicate 1
				+-	80226140	80228149	Duplicate 2
Brown bear	Ursus arctos	taxid:9644	QXTK01013947.1 (contig175_1)	++	92563	94611	EZHIP (Ancestral)
Polar bear	Ursus maritimus	taxid:29073	JADGMR010000002.1 (scaffold_X1)	++	80788076	80790124	EZHIP (Ancestral)
				+-	80444513	80448434	Pseudogene
Eurasian river otter	Lutra lutra	taxid:9657	LR738421.1 (chrX)	+-	55056396	55058183	EZHIP (Ancestral)
				++	54827079	54829154	Copy 1
				+-	54834041	54836116	Copy 2
North American river otter	Lontra canadensis	taxid:76717	WMAJ01005658.1 (contig134_11)	+-	69684	71609	EZHIP (Ancestral)
			WMAJ01006498.1 (contig244_2)	++	75134	77143	Duplicate 1
Black-footed ferret	Mustela nigripes	taxid:77151	JABTCS010000011.1 (chrX)	+-	79987737	79989669	EZHIP (Incomplete)
				+-	79743988	79745943	Duplicate 1
Ferret	Mustela putorius furo	taxid:9669	JAADYL010000825.1	+-	268263	270341	EZHIP (Ancestral)
European mink	Mustela lutreola	taxid:9666	JAUCGO010000013.1 (chrX)	++	44694432	44696432	EZHIP (Ancestral)
				++	44965945	44967864	Duplicate 1
				+-	45002017	45003936	Duplicate 2
European badger	Meles meles	taxid:9662	CAKLPQ010000019.1 (scaffold_19)	++	45076019	45077923	EZHIP (Ancestral)
				++	45365229	45367649	Duplicate 1
				+-	45376739	45379288	Duplicate 2
Harbor seal	Phoca vitulina	taxid:9720	XM_032397938.1	++	485	end	EZHIP (Ancestral)
			XM_032397940.1	++	1908	end	Incomplete Duplicate
			RXNX01015071.1 (contig107_10)	++	56098	57755	Incomplete Duplicate
Hawaiian monk seal	Neomonachus schauinslandi	taxid:29088	XM_044911611.1 (chrX)	++	1	1359	EZHIP (Ancestral)
			NINY02000017.1 (chrX)	+-	82488521	82490773	Duplicate 1
Southern elephant seal	Mirounga leonina	taxid:9715	JAAMPH010000722.1	++	14468330	14470381	EZHIP (Ancestral)
Common raccoon dog	Nyctereutes procyonoides	taxid:34880	CAJHUB010000754.1	++	44100622	44102703	EZHIP (Ancestral)
Dog	Canis lupus familiaris	canFam6	chrX	++	14514284	14516356	EZHIP (Ancestral)
				++	14232609	14234981	Pseudogene
Red fox	Vulpes vulpes	taxid:9627	NBDQ01000314.1 (scaffold314)	+-	59558	61477	EZHIP (Ancestral)
Arctic fox	Vulpes lagopus	taxid:494514	VAFF01004312.1 (scaffold_313)	+-	208304	210148	EZHIP (Ancestral)
Greater horseshoe bat	Rhinolophus ferrumequinum	taxid:59479	RXPC01000110.1 (chrX)	++	83692745	83694736	EZHIP (Copy 1)
				+-	83962939	83964498	EZHIP (Copy 2)
				++	84009944	84011503	EZHIP (Copy 3)
				++	83777939	83777939	EZHIP (Copy 4)
			VMDN01020720.1	+-	2617	4176	Duplicate 1
			AWHA01274081.1	+-	1510	2472	Incomplete Duplicate
			AWHA01152918.1	++	1	315	Incomplete Duplicate
			AWHA01056300.1	++	2	232	Incomplete Duplicate
Indian flying fox	Pteropus giganteus	taxid:132908	ABRP02198547.1 (contig_198547)	++	3	845	EZHIP (Incomplete)
			ABRP02218385.1	+-	17593	20658	Duplicate 1
			ABRP02218992.1	++	20323	22248	Duplicate 2
				+-	40238	40885	Duplicate 3
			ABRP02198546.1	++	9092	9817	Incomplete Duplicate
			ABRP02170007.1 (contig_170007)	+-	3235	3882	Pseudogene
Black flying fox	Pteropus alecto	taxid:9402	ALWS01008142.1 (contig8142)	++	3699	5576	EZHIP (Ancestral)
Parnell's mustached bat	Pteronotus mesoamericanus	taxid:1884717	JAIWKQ010000002.1 (contig_398)	+-	4637	6349	EZHIP (Copy 1)
			JAIWKQ010000258.1 (contig_173)	+-	27265	29109	EZHIP (Copy 2)
				++	51124	53028	Duplicate 1
Star-nosed mole	Condylura cristata	taxid:143302	XM_012730277.1	++	1	1695	EZHIP (Ancestral)
Lesser hedgehog tenrec	Echinops telfairi	taxid:9371	AAIY03000041.1	+-	403083	404123	EZHIP (Ancestral)
			AAIY03000021.1	+-	2458076	2459047	Duplicate 1
			AAIY03000005.1	+-	31167596	31168567	Pseudogene
			AAIY03000063.1	++	15664189	15665082	Pseudogene
Ma's night monkey	Aotus nncymae	GCF_000952055.2	NW_018510197.1	++	2563004	2564584	EZHIP (Ancestral)
Angolan colobus	Colobus angolensis	GCF_000951035.1	NW_012115733.1	+-	328048	329520	EZHIP (Ancestral)
Cape golden mole	Chrysochloris asiatica	taxid:185453	PVKF010019269.1 (scaffold_38511)	+-	130	1977	EZHIP (Ancestral)
Elephant	Elephas maximus	taxid:9783	JAOTHW010000280.1	++	766472	768541	EZHIP (Ancestral)
Armadillo	Dasypus novemcinctus	dasNov3	JH569321	+-	6165	8048	EZHIP (Copy 1)
			JH575731	+-	498361	499068	Incomplete Duplicate
		taxid:9361	JAUJUA010000007.1 (chrX)	+-	59555411	59557294	EZHIP (Copy 2)
Linnaeus two-toed sloth	Choloepus didactylus	taxid:27675	JADCNF010000075.1 (chrX)	++	53022102	53023544	EZHIP (Copy 1)
				++	54567827	54569458	EZHIP (Copy 2)
			JADCNF010000080.1 (chrY)	++	3185508	3186746	Duplicate 1
			PVKG010086491.1 (scaffold_172943)	++	6115	7317	Duplicate 2

### Sheet: Table S2 - EvolutionPurifyingSe
Supplemental Table S2: Results from purifying selection analyses
Gene	Tree file	Num. seqs	Seq. length (nt)	Seq. length (codons)	Codeml selection model	Starting omega	lnL	Num. parameters	2diffML	Degrees of freedom	p-value	dN/dS
EZHIP in Afrotheria	Gene Tree	4	999	333	0	0.4	-3085.83	7				0.72145
					0, fixed w=1	1	-3090.03	6	8.39985	1	0.00375252
EZHIP in mammals	Gene Tree	13	876	292	0	0.4	-5964.22	25				0.84614
					0, fixed w=1	1	-5967.2	24	5.95313	1	0.0146912
EZHIP2 in primates without human	Gene Tree	17	951	317	0	0.4	-2517.64	27				1.33818
					0, fixed w=1	1	-2519.43	26	3.5762	1	0.0586132

### Sheet: Table S3 - Divergence
Supplemental Table S3: Divergence of EZHIP in mammalian lineages
EZHIP					EZH2
Species	Divergence time (time tree median time, MYA)	% identity	Time tree range		Species	Divergence time (time tree median time, MYA)	% identity	Time tree range
PRIMATES					PRIMATES
	compared to human					compared to human
Human	0	100			Human	0	100
Chimp	6.4	96.2	6.0 - 6.5 MYA		Chimp	6.4	92.5	6.0 - 6.5 MYA
Gorilla	8.6	97.7	8.3 - 9.3 MYA		Gorilla	8.6	99.1	8.3 - 9.3 MYA
Orangutan	15.2	94.7	14.5 - 16.3 MYA		Orangutan	15.2	100	14.5 - 16.3 MYA
Baboon (Anubis)	28.8	89.6	26.8 - 30.6 MYA		Baboon (Anubis)	28.8	100	26.8 - 30.6 MYA
Marmoset	43	74.8	40.0 - 44.2 MYA		Marmoset	43	92.9	40.0 - 44.2 MYA
Philippine Flying Lemur	79	54.6	70.5-86.2 MYA		Phillipine Flying Lemur	79	98.8	70.5-86.2 MYA
RODENTS
	compared to mouse
Mouse	0	100
African Grass Rat	11	58.2	10.0 - 19.6 MYA
Rat	13.1	34.5	12.2 - 14.2 MYA
Damara mole-rat	70	37.7	56.1 - 77.0 MYA
Groundhog	69	34.4	64.4 - 74.0 MYA
TWO-TOED UNGULATES
	compared to goat
Goat	0	100
Cow	24.6	86.2	19.1 - 30.8 MYA
Reindeer	22.8	80.1	18.5 - 27.8 MYA
Pig	62	59.6	52.0 - 63.9 MYA
Black Rhino	76	59.8	72.8 - 78.3 MYA
Horse	76	53.4	72.8 - 78.3 MYA
Zebra	76	57	72.8 - 78.3 MYA
CARNIVORES
	compared to dog
Dog	0	100
Red fox	12.2	94	6.6 - 17.1 MYA
Brown bear	45	77.6	43.4 - 48.5 MYA
Northe American River otter	45	74.9	43.4 - 48.5 MYA
Cat	55	63.9	52.9 - 57.3 MYA
Panda	1530	79.4	1085.0 - 1671.0 MYA

### Sheet: Table S4 - RapidEvol
Supplemental Table S3B: Detailed table of results from all analyses of positive selection
Supplemental Table S4: Detailed table of results from all analyses of positive selection (simian primates)
Alignment	Species group	Tree file	Num. seqs	Seq. length (nt)	Seq. length (codons)	Codeml selection model	Starting omega	Codon model	lnL	Num. parameters	Test	2diffML	Degrees of freedom	p-value	% sites under positive selection	dN/dS of sites under positive selection	FUBAR positively selected sites (Posterior probability>0.9). Bold residues are common with PAML analyses
EZHIP without repeats	Simian Primates	Gene Tree	25	1245	415	7	0.4	2	-4442.02	36							93L, 158P, 171P, 186C, 348R, 377E in human EZHIP
						8			-4420.62	38	M7vsM8	42.786	2	5.11842e-10	12.238	4.08458
						8a			-4435.73	37	M8vsM8a	30.2094	1	3.87826e-08
EZHIP2 without human	Simian Primates	Gene Tree	17	951	317	7	0.4	2	-2519.43	28							56A, 75P, 184R, 201P 225R, 251G, 290P, 314H in Gorilla EZHIP
						8			-2513.29	30	M7vsM8	12.2835	2	0.00215116	11.298	4.9708
						8a			-2519.43	29	M8vsM8a	12.2835	1	0.000456979
